# Early genome activation in Drosophila is extensive with an initial tendency for aborted transcripts and retained introns

**DOI:** 10.1101/375204

**Authors:** Jamie C Kwasnieski, Terry L Orr-Weaver, David P Bartel

**Affiliations:** Howard Hughes Medical Institute, Whitehead Institute for Biomedical Research, Cambridge, United States; Department of Biology, Massachusetts Institute of Technology, Cambridge, United States; Whitehead Institute for Biomedical Research, Cambridge, United States

**Author notes:** For correspondence (TLO-W); (DPB).

**Keywords:** embryonic development, maternal-to-zygotic transition, zygotic genome activation

## Abstract

Control of metazoan embryogenesis shifts from maternal to zygotic gene products as the zygotic genome becomes transcriptionally activated. In Drosophila, zygotic genome activation (ZGA) begins with a minor wave, but technical challenges have hampered the identification of early transcripts or obscured the onset of their transcription. Here, we develop an approach to isolate transcribed mRNAs and apply it over the course of the minor wave and the start of the major wave of Drosophila ZGA. Our results increase known genes of the minor wave by 10 fold and show that this wave is continuous and gradual. Transposable-element mRNAs are also produced, but discontinuously. Genes in the early and middle part of the minor wave are short with few if any introns, and their transcripts are frequently aborted and tend to have retained introns, suggesting that inefficient splicing as well as rapid cell divisions constrain the lengths of early transcripts.
