## Supplemental Table 3 for "Early genome activation in Drosophila is extensive with an initial tendency for aborted transcripts and retained introns"

### Sheet: supplemental_table.txt
Supplemental table 3: Re-evaluation of expression data generated by Ali-Murthy et al. (2013)
This table shows the maternal and paternal allele counts for the 70 genes reported to be transcribed prior to NC 9 (Ali-Murthy et al., 2013). This table was kindly provided by M. Eisen and S. Lott and contains the information used to construct Table 1 of Ali-Murthy et al. (2013). Instead of showing the summed allele counts for each stage, it is expanded to show the allele counts from each cross (…
	NC 4-6	NC 4-6	NC 4-6	NC 4-6	NC 7	NC 7	NC 8	NC 8	NC 8	NC 8
	RAL-555 x RAL-208		RAL-208 x RAL-555		RAL-208 x RAL-555		RAL-208 x RAL-555		RAL-555 x RAL-208
Gene	Maternal	Paternal	Maternal	Paternal	Maternal	Paternal	Maternal	Paternal	Maternal	Paternal	Comment
amos	0	0	0	0	20	2	13	19	151	105	Evidence for transcription prior to NC 9
bnk	0	0	0	0	15	15	58	54	549	509	Evidence for transcription prior to NC 9
Brd	0	0	0	0	9	16	28	74	263	308	Evidence for transcription prior to NC 9
Bro	0	0	0	0	8	0	26	7	348	206	Evidence for transcription prior to NC 9
CG13000	0	0	0	0	0	0	6	3	117	51	Evidence for transcription prior to NC 9
CG13716	0	0	0	0	0	0	12	6	53	48	Evidence for transcription prior to NC 9
CG14014	0	0	0	0	6	24	49	53	604	399	Evidence for transcription prior to NC 9
CG14427	0	0	0	0	0	0	7	4	85	32	Evidence for transcription prior to NC 9
CG15480	0	0	0	0	24	12	75	40	78	112	Evidence for transcription prior to NC 9
CG15876	0	0	0	0	7	5	11	12	50	39	Evidence for transcription prior to NC 9
CG16813	0	0	2	7	6	5	7	5	17	17	Evidence for transcription prior to NC 9
CG18269	0	0	0	0	7	9	15	3	55	90	Evidence for transcription prior to NC 9
CG8960	0	0	0	0	8	2	17	48	646	227	Evidence for transcription prior to NC 9
E(spl)m4-BFM	0	0	0	0	0	0	14	41	160	80	Evidence for transcription prior to NC 9
esg	0	0	0	0	0	0	3	2	148	93	Evidence for transcription prior to NC 9
eve	0	0	0	0	0	0	13	5	140	244	Evidence for transcription prior to NC 9
l(1)sc	0	0	0	0	0	0	2	3	35	26	Evidence for transcription prior to NC 9
run	0	0	0	0	0	0	26	19	203	143	Evidence for transcription prior to NC 9
sc	0	0	0	0	5	1	10	7	102	70	Evidence for transcription prior to NC 9
sisA	0	0	0	0	9	13	8	6	39	47	Evidence for transcription prior to NC 9
SNCF	0	0	0	0	0	0	10	16	189	93	Evidence for transcription prior to NC 9
axo	0	0	0	0	0	0	0	0	3	3	No evidence for transcription prior to NC 9
Bsg25A	0	0	0	0	0	0	0	0	37	39	No evidence for transcription prior to NC 9
CG13711	0	0	0	0	0	0	0	0	89	38	No evidence for transcription prior to NC 9
CG14317	0	0	0	0	0	0	0	0	68	37	No evidence for transcription prior to NC 9
CG14915	0	0	0	0	0	0	0	0	16	20	No evidence for transcription prior to NC 9
CG3332	0	0	0	0	0	0	0	0	5	6	No evidence for transcription prior to NC 9
CG34214	0	0	0	0	0	0	0	0	15	6	No evidence for transcription prior to NC 9
CG4440	0	0	0	0	0	0	0	0	36	15	No evidence for transcription prior to NC 9
CG5973	0	0	0	0	0	0	0	0	9	1	No evidence for transcription prior to NC 9
CG6885	0	0	0	0	0	0	0	0	8	9	No evidence for transcription prior to NC 9
CG7203	0	0	0	0	0	0	0	0	6	2	No evidence for transcription prior to NC 9
CG7778	0	0	0	0	0	0	0	0	9	3	No evidence for transcription prior to NC 9
Cpr67B	0	0	0	0	0	0	0	0	5	7	No evidence for transcription prior to NC 9
Cyp4g1	0	0	0	0	0	0	0	0	4	2	No evidence for transcription prior to NC 9
D	0	0	0	0	0	0	0	0	10	2	No evidence for transcription prior to NC 9
Doc1	0	0	0	0	0	0	0	0	10	2	No evidence for transcription prior to NC 9
Egfr	0	0	0	0	0	0	0	0	12	3	No evidence for transcription prior to NC 9
Elba3	0	0	0	0	0	0	0	0	195	178	No evidence for transcription prior to NC 9
fd19B	0	0	0	0	0	0	0	0	32	22	No evidence for transcription prior to NC 9
ftz	0	0	0	0	0	0	0	0	21	29	No evidence for transcription prior to NC 9
geko	0	0	0	0	0	0	0	0	11	5	No evidence for transcription prior to NC 9
gt	0	0	0	0	0	0	0	0	120	72	No evidence for transcription prior to NC 9
h	0	0	0	0	0	0	0	0	118	130	No evidence for transcription prior to NC 9
hkb	0	0	0	0	0	0	0	0	5	4	No evidence for transcription prior to NC 9
Inx3	0	0	0	0	0	0	0	0	5	6	No evidence for transcription prior to NC 9
Kr	0	0	0	0	0	0	0	0	25	29	No evidence for transcription prior to NC 9
Mabi	0	0	0	0	0	0	0	0	10	11	No evidence for transcription prior to NC 9
noc	0	0	0	0	0	0	0	0	28	8	No evidence for transcription prior to NC 9
Notum	0	0	0	0	0	0	0	0	5	2	No evidence for transcription prior to NC 9
Ocho	0	0	0	0	0	0	0	0	44	29	No evidence for transcription prior to NC 9
odd	0	0	0	0	0	0	0	0	5	7	No evidence for transcription prior to NC 9
Pepck	0	0	0	0	0	0	0	0	76	15	No evidence for transcription prior to NC 9
Prm	0	0	0	0	0	0	0	0	5	1	No evidence for transcription prior to NC 9
roX1	0	0	0	0	0	0	0	0	15	6	No evidence for transcription prior to NC 9
slp1	0	0	0	0	0	0	0	0	48	47	No evidence for transcription prior to NC 9
sna	0	0	0	0	0	0	0	0	29	25	No evidence for transcription prior to NC 9
sog	0	0	0	0	0	0	0	0	23	6	No evidence for transcription prior to NC 9
spo	0	0	0	0	0	0	0	0	22	21	No evidence for transcription prior to NC 9
term	0	0	0	0	0	0	0	0	32	6	No evidence for transcription prior to NC 9
tld	0	0	0	0	0	0	0	0	30	22	No evidence for transcription prior to NC 9
tll	0	0	0	0	0	0	0	0	58	39	No evidence for transcription prior to NC 9
w-cup	0	0	0	0	0	0	0	0	9	1	No evidence for transcription prior to NC 9
Z600	0	0	0	0	0	0	0	0	4	1	No evidence for transcription prior to NC 9
CG13427	0	0	0	0	2	4	0	0	592	157	Expression not increasing prior to NC 9
zen	11	0	14	0	12	0	14	2	74	81	Expression not increasing prior to NC 9
CG32532	0	0	0	0	35	1	0	0	7	8	Expression not increasing
luna	0	0	6	6	12	7	11	9	2	0	Expression not increasing
pn	0	0	0	0	0	6	0	1	3	0	Expression not increasing
scw	0	0	0	0	0	0	3	1	102	87	Weak evidence for transcription prior to NC 9
