## Supplemental Table 4 for "Early genome activation in Drosophila is extensive with an initial tendency for aborted transcripts and retained introns"

### Sheet: Table_S3.txt
Supplemental table 3: Gene expression measurements of transposable element families from poly(A)-selected samples.
Gene expression is pseudo-counted RPKM values from all TE families identified as zygotically transcribed in this dataset. Time when the zygotic gene is first above the Eluate/Flowthrough threshold is denoted by the stage of activation. Column names describe the type of sample (Eluate, Flowthrough, Input), the developmental stage (NC 7-9, NC 9-10, Syncytial blastoderm, Cellularized blastoderm), an…
GENES	NC_7-9	NC_9-10	SYNCYTIAL_BLASTODERM	CELLULARIZED_BLASTODERM	ELUATE_NC7-9_250	ELUATE_NC9-10_250	ELUATE_NC9-10_250_REP2	ELUATE_SYNBLAST_250	ELUATE_SYNBLAST_50	ELUATE_CELLBLAST_250	ELUATE_CELLBLAST_50	FT_NC7-9_250	FT_NC9-10_250	FT_NC9-10_250_REP2	FT_SYNBLAST_250	FT_SYNBLAST_50	FT_CELLBLAST_50	FT_CELLBLAST_50	INPUT_NC7-9_250	INPUT_NC9-10_250	INPUT_NC9-10_250_REP2	INPUT_SYNBLAST_250	INPUT_SYNBLAST_50	INPUT_CELLBLAST_250	INPUT_CELLBLAST_50
17.6	TRUE	FALSE	TRUE	TRUE	11.5403	9.82703	43.6934	20.6456	7	176.529	16.9157	11.4694	23.0859	6.78066	10	3.01112	43.6148	11.0557	10.1371	14.2561	43.6934	20.6456	7	176.529	16.9157
Doc	TRUE	FALSE	TRUE	TRUE	2.21908	5.96073	3.10841	61.1301	30.2046	457.457	162.523	1	7.66347	29.959	1.00057	11.4479	144.831	32.0005	9.74024	11.9108	3.10841	61.1301	30.2046	457.457	162.523
Doc2	TRUE	FALSE	TRUE	TRUE	3.43747	6	3	4.17747	8.36074	97.7933	41.9657	2.94635	10.3705	1	1	1	21.3689	2.03532	5	2	3	4.17747	8.36074	97.7933	41.9657
GATE	TRUE	FALSE	TRUE	TRUE	4	2.85504	1	5.40735	40.1406	280.277	550.809	3.83339	8.8779	3	1	2	26.2499	112.359	6.00497	1	1	5.40735	40.1406	280.277	550.809
invader3	TRUE	FALSE	TRUE	TRUE	2.88745	2.39961	3	4.87465	33.5599	351.674	285.455	2.04765	1	5.66509	2	9.94456	64.5868	70.4051	1	2	3	4.87465	33.5599	351.674	285.455
Rt1a	TRUE	FALSE	TRUE	TRUE	3	1	1	6.95681	10.9196	73.8021	94.5085	1	5.68422	5	1	4	12	24.311	2	1	1	6.95681	10.9196	73.8021	94.5085
Doc4	TRUE	FALSE	FALSE	TRUE	4	2	1	1.99638	6.16479	46.5265	64.5754	1.22263	5.82488	25.7579	4	9.26937	32.5399	26.2754	3.21659	4.16918	1	1.99638	6.16479	46.5265	64.5754
gypsy4	TRUE	FALSE	FALSE	TRUE	4.65905	3	2	13	13.4886	65.6574	39.6128	2	14.7838	16.5677	6	13.7865	55.9985	24.4813	2.51382	5.06158	2	13	13.4886	65.6574	39.6128
1360	FALSE	FALSE	TRUE	TRUE	12.6502	15.639	14	26.7828	51.6701	356.65	492.547	92.6646	87.2884	164.233	10	42.7206	176.514	182.763	67.2854	58.7176	14	26.7828	51.6701	356.65	492.547
1731	FALSE	FALSE	TRUE	TRUE	1	2	13	97	716.627	3089.38	5320.96	5.13082	1	16.0037	13	87.3197	1024.16	2591.81	6	5.42269	13	97	716.627	3089.38	5320.96
297	FALSE	FALSE	TRUE	TRUE	4	2.67994	16.4971	85.8693	53.2123	484.374	197.6	22.3672	15.8722	12	4.73333	9.03219	122.18	79.9239	8	12.4225	16.4971	85.8693	53.2123	484.374	197.6
3S18	FALSE	FALSE	TRUE	TRUE	1	1	3.50287	5.01552	24.5851	64.0059	124.209	1.99653	4	4	3.26667	1	6	24.9992	1	1	3.50287	5.01552	24.5851	64.0059	124.209
accord	FALSE	FALSE	TRUE	TRUE	1	2	1	8	4	22	18	3	3	2	2	3	16	8	1	1	1	8	4	22	18
baggins	FALSE	FALSE	TRUE	TRUE	1	2	2	5	12.4625	37.7835	48.338	4	4.76735	3	1	2	9	16.404	4	1	2	5	12.4625	37.7835	48.338
blood	FALSE	FALSE	TRUE	TRUE	4.36596	1.72586	15	163.162	146.72	1381.06	535.002	38.6231	32.3317	69.4208	6	28.4855	530.372	245.389	15.1624	11.4052	15	163.162	146.72	1381.06	535.002
BS	FALSE	FALSE	TRUE	TRUE	1	3	2	12	15	24	31.0001	2	6	10	1	4	6	9	2	2	2	12	15	24	31.0001
BS3	FALSE	FALSE	TRUE	TRUE	1	1	1	3.15501	4.11981	8.84232	13.4133	2	4	3	1	1	1	10.701	1	4	1	3.15501	4.11981	8.84232	13.4133
Circe	FALSE	FALSE	TRUE	TRUE	1	1	4	12	32.7781	81.4533	201.358	1	4	7.43422	1	4.1272	22.326	50.6573	1	1	4	12	32.7781	81.4533	201.358
copia	FALSE	FALSE	TRUE	TRUE	1	2	8	49	222	1004.05	1385	13	4	21	8	22	257	389.613	3	9	8	49	222	1004.05	1385
Cr1a	FALSE	FALSE	TRUE	TRUE	1	4.35967	9	20.9276	59.3259	274.319	600.861	19.1385	18.0395	13.4226	7	14.3194	64.3773	127.286	19.3444	9.91122	9	20.9276	59.3259	274.319	600.861
diver	FALSE	FALSE	TRUE	TRUE	9	12	14	8	29	222	193	41	33	88.9998	5	23	131	74	49	48	14	8	29	222	193
diver2	FALSE	FALSE	TRUE	TRUE	7	4.00599	6	32.9831	54.2206	229.736	429.278	26.2526	20.9571	66.4916	10.0156	17	69.4317	88.6191	23.2853	17	6	32.9831	54.2206	229.736	429.278
Dm88	FALSE	FALSE	TRUE	TRUE	4.67314	4	7	8.17039	28.4227	188.454	250.941	20.8291	28.2068	70.1237	3	14.0618	66.2617	97.261	26.005	24	7	8.17039	28.4227	188.454	250.941
F	FALSE	FALSE	TRUE	TRUE	3.38473	15.4352	7.50869	179.888	131.095	1355.88	738.923	22.2554	80.4197	11.5307	2.39854	13.9538	409.249	134.65	12.5037	30.3803	7.50869	179.888	131.095	1355.88	738.923
flea	FALSE	FALSE	TRUE	TRUE	21.6293	14.2355	3.9599	99.1425	259.49	1354.61	1945.47	95.0116	127.882	69.4902	9.71946	33.0653	384.06	518.746	71.928	80.0173	3.9599	99.1425	259.49	1354.61	1945.47
G2	FALSE	FALSE	TRUE	TRUE	1	2	2	7.82258	12.1779	94.812	60.6516	3	3.23806	2	1	2	19	15	2.84375	3	2	7.82258	12.1779	94.812	60.6516
G4	FALSE	FALSE	TRUE	TRUE	2	1	6	6.20668	10.0808	72.0924	56.9577	7.92808	6.09191	23.4617	1	3.87065	36.6652	25.3769	7	4.92808	6	6.20668	10.0808	72.0924	56.9577
G5A	FALSE	FALSE	TRUE	TRUE	11.375	3	18.7745	102.264	95.6019	185.741	280.497	44.4616	34.1962	75.0025	13.3454	19.8104	99.6483	74.0962	19.7271	17.7299	18.7745	102.264	95.6019	185.741	280.497
G6	FALSE	FALSE	TRUE	TRUE	1	1	5	4.80543	8.00001	114.395	112.842	4.0323	2.13592	1	1	3	27.5017	19.5701	1	3.16925	5	4.80543	8.00001	114.395	112.842
gtwin	FALSE	FALSE	TRUE	TRUE	1.11255	2	2	74	142.065	319.153	650.328	4	4	4	1	24.7482	80.7792	399.162	2	1	2	74	142.065	319.153	650.328
gypsy	FALSE	FALSE	TRUE	TRUE	3.10969	1.97553	3.10969	3	7	27.9797	76.8273	5.35728	12.5381	15.2035	1.10969	3.10969	10.6317	34.5749	9.24979	10.0683	3.10969	3	7	27.9797	76.8273
gypsy12	FALSE	FALSE	TRUE	TRUE	10.3709	4.77861	9	33.0312	78.6569	296.962	676.076	68.8116	52.9026	142.383	7.01879	43.629	103.431	183.489	59.1419	50.327	9	33.0312	78.6569	296.962	676.076
gypsy2	FALSE	FALSE	TRUE	TRUE	3	2	1	10.3477	7.77049	26.8741	30.3274	3.10292	3	6	1	4.41874	18.6525	8.35498	8.25054	3	1	10.3477	7.77049	26.8741	30.3274
gypsy5	FALSE	FALSE	TRUE	TRUE	2	1	5	3.00034	2.00733	21.3296	3.9447	5.00021	3	4	1	1	21.0013	2.53535	7.00008	3	5	3.00034	2.00733	21.3296	3.9447
gypsy6	FALSE	FALSE	TRUE	TRUE	2	2	6	19	23	54.0645	94	4	9	16	1	7	6	18	9	14	6	19	23	54.0645	94
gypsy8	FALSE	FALSE	TRUE	TRUE	4	1	2.09571	18.0036	39.4455	155.571	234.632	18.1751	11	11.0329	7	4	82.3414	53.0713	11.1096	14.0149	2.09571	18.0036	39.4455	155.571	234.632
HB	FALSE	FALSE	TRUE	TRUE	3	1	1	16	22.9831	104.43	131.28	11.6343	7	27.3325	1	10	24.2068	24.8594	8	12.6018	1	16	22.9831	104.43	131.28
HMS-Beagle	FALSE	FALSE	TRUE	TRUE	59.1353	19.08	17.685	65.6797	49.484	439.863	231.054	124.482	123.63	161.521	28.208	16.475	256.949	74.2624	116.106	93.8871	17.685	65.6797	49.484	439.863	231.054
HMS-Beagle2	FALSE	FALSE	TRUE	TRUE	6	7.79957	10	33.3176	36	128.697	62.2783	17.0628	26.0001	21	6	7	46.4411	29.3971	15.511	20	10	33.3176	36	128.697	62.2783
hopper	FALSE	FALSE	TRUE	TRUE	1	1	2.96533	3	6.81409	11.9236	37.1072	2.00012	5.03201	1	1	2.67225	7.00065	5.36921	3	2.4007	2.96533	3	6.81409	11.9236	37.1072
hopper2	FALSE	FALSE	TRUE	TRUE	2.00132	3.00434	1	6.17911	3.82383	7.22742	14.4307	3.01791	4.13001	4.03397	1	2	1	3	3.15692	2	1	6.17911	3.82383	7.22742	14.4307
I	FALSE	FALSE	TRUE	TRUE	11	7	3	10.5131	17.5884	119.916	68.4257	19	33.9609	8.46771	1	4.71652	39.8813	21.3651	25.1711	29	3	10.5131	17.5884	119.916	68.4257
INE-1	FALSE	FALSE	TRUE	TRUE	27.5546	24.0466	22.1097	91.1548	150.964	688.859	1072.29	78.8134	103.462	218.476	34.7855	66.4802	290.024	249.821	79.9581	75.5371	22.1097	91.1548	150.964	688.859	1072.29
invader1	FALSE	FALSE	TRUE	TRUE	7.14306	6.20951	4.33795	24.1779	43.5747	232.217	262.961	10.942	27.0636	15.0092	2.66898	15.2524	61.5371	103.516	18.1434	6	4.33795	24.1779	43.5747	232.217	262.961
invader2	FALSE	FALSE	TRUE	TRUE	6	7	5.8564	15	21.277	219.478	158.739	18.4	24	29.8429	4	5	110.293	39.6654	26.147	21.0447	5.8564	15	21.277	219.478	158.739
invader4	FALSE	FALSE	TRUE	TRUE	3	2	1	8.99999	40.6605	227.254	381.828	7	5	18	7	9.24732	55.4239	120.326	7	2	1	8.99999	40.6605	227.254	381.828
invader5	FALSE	FALSE	TRUE	TRUE	2	2	3	2.39374	5	6.02109	6.8832	5	1	3	1	1	1	2	3	2	3	2.39374	5	6.02109	6.8832
jockey	FALSE	FALSE	TRUE	TRUE	6	5	8.92628	43.365	137.497	464.457	803.99	11	13.6268	41.4686	6	21.9899	127.685	168.857	17.0162	14	8.92628	43.365	137.497	464.457	803.99
jockey2	FALSE	FALSE	TRUE	TRUE	2	1	2.07918	3.39578	11.0892	34.3884	107.642	2	8.22425	10.434	1	1	12.7607	25.9909	4	3	2.07918	3.39578	11.0892	34.3884	107.642
Max	FALSE	FALSE	TRUE	TRUE	3	1	7.12255	10.1509	80.3183	776.548	1052.32	21.1026	21.1107	65.7113	3.15202	18.6908	183.715	237	16.888	30.6235	7.12255	10.1509	80.3183	776.548	1052.32
mdg1	FALSE	FALSE	TRUE	TRUE	18.1879	18.605	33.0169	70.3211	43.7345	260.256	185.654	100.785	114.525	79.4091	17.0124	26.4239	106.419	102.337	60.7391	50.0168	33.0169	70.3211	43.7345	260.256	185.654
mdg3	FALSE	FALSE	TRUE	TRUE	6	4.05665	20.563	233.048	337.12	1809.59	1089.88	13.0223	15.093	50.8941	9	40.8739	583.733	341.876	6.78778	12.9289	20.563	233.048	337.12	1809.59	1089.88
micropia	FALSE	FALSE	TRUE	TRUE	1	1	7	6	17.3645	91.3241	154.94	3.01185	5	18.5814	2	7	25.9406	32.8322	3	4	7	6	17.3645	91.3241	154.94
ninja-Dsim-like	FALSE	FALSE	TRUE	TRUE	1	2	2	16	46	160.9	359	3	6	5	2	4	28.84	53	2	3	2	16	46	160.9	359
opus	FALSE	FALSE	TRUE	TRUE	2.82008	2.63493	11.0141	139.808	117.274	855.654	700.261	8.85122	20.0053	34.2611	1	21.1701	188.441	172.591	4.7831	5.31329	11.0141	139.808	117.274	855.654	700.261
pogo	FALSE	FALSE	TRUE	TRUE	2.0034	3	4	290.205	514.591	378.003	1037.33	9.03992	9.04062	14.2188	3.02254	88.7992	73.3976	629.467	3.02593	14.2041	4	290.205	514.591	378.003	1037.33
Quasimodo	FALSE	FALSE	TRUE	TRUE	12	4	22.261	11.3406	21.9537	216.247	212.848	37.8212	20.3805	83.9661	3	4.33309	85.777	57.9049	40.8111	51.1658	22.261	11.3406	21.9537	216.247	212.848
roo	FALSE	FALSE	TRUE	TRUE	14.3249	35.1665	24.3193	242.323	309.296	3188.57	2234.06	57.8958	106.437	61.9575	20	90.7428	1237.68	921.606	32.9162	52.3355	24.3193	242.323	309.296	3188.57	2234.06
rooA	FALSE	FALSE	TRUE	TRUE	4.78438	3	4	13.6063	38.76	300.102	227.464	6	26.8807	8.08018	7.41086	4	51.521	78.9821	6.15436	4	4	13.6063	38.76	300.102	227.464
Rt1b	FALSE	FALSE	TRUE	TRUE	1	2	3	27.3416	88.2889	234.008	475.765	22.5282	15.2384	18.795	2	16.3594	31.2953	76.705	3	5.64671	3	27.3416	88.2889	234.008	475.765
S	FALSE	FALSE	TRUE	TRUE	5	5.07394	6.78758	6.84907	35.2901	145.574	216.791	7	14.6726	29.8884	3.84798	6.70163	40.7924	56.142	11.2897	11.2603	6.78758	6.84907	35.2901	145.574	216.791
S2	FALSE	FALSE	TRUE	TRUE	1	2	1	23	19	30.5703	36.5941	4	2	5	1	7	11	22	3	3	1	23	19	30.5703	36.5941
Stalker	FALSE	FALSE	TRUE	TRUE	3	5.94417	4.77464	7.83529	4.40277	18.038	25.9498	4.56546	9.70561	4.63369	1	1	9.11651	6.47321	2	1	4.77464	7.83529	4.40277	18.038	25.9498
Stalker2	FALSE	FALSE	TRUE	TRUE	13.8056	14.7653	23.4423	25.554	39.1708	1095.75	189.561	48.3967	55.2712	62.0588	13.9498	9.95005	429.215	100.163	28.1599	22.5449	23.4423	25.554	39.1708	1095.75	189.561
Stalker4	FALSE	FALSE	TRUE	TRUE	6.60307	8.55086	9.54319	56.4061	9.43152	233.422	126.565	30.8339	45.5076	24.1451	1	6.02038	78.7559	41.7919	17.9929	29.3142	9.54319	56.4061	9.43152	233.422	126.565
Tirant	FALSE	FALSE	TRUE	TRUE	1	5	1	10	9	181	112	2	3	7	2	1	53	29	2	5	1	10	9	181	112
transib1	FALSE	FALSE	TRUE	TRUE	1	1	1	27.0442	48.167	118.635	101.444	3	1	2	1	2	39.7311	13.4367	1	1	1	27.0442	48.167	118.635	101.444
transib4	FALSE	FALSE	TRUE	TRUE	4.36009	2	16.0401	12.8575	22.5102	168.003	145.908	21.9704	33.714	66	4.28054	7.59205	87.3337	54.0959	25.0669	26.4163	16.0401	12.8575	22.5102	168.003	145.908
Transpac	FALSE	FALSE	TRUE	TRUE	1	1	3	7	21	171	131	5.99999	6.99999	6.99999	1	2	47	34.9999	1	2	3	7	21	171	131
X	FALSE	FALSE	TRUE	TRUE	2	3.5502	3	18.845	46.082	145.392	230.134	4.39034	7	8.00221	6.58914	3	26.5499	33.7262	4	3.69393	3	18.845	46.082	145.392	230.134
Xanthias	FALSE	FALSE	TRUE	TRUE	2.32686	4	2	28.864	81	934.936	929.971	9	16.9223	40.8057	4	12.9417	269	267.992	14	18	2	28.864	81	934.936	929.971
H	FALSE	FALSE	TRUE	FALSE	12	38.0001	15	1282	1397	1635.18	2803.02	30.6	38	92	22	530	1174	2953	27	30	15	1282	1397	1635.18	2803.02
TART-A	FALSE	FALSE	TRUE	FALSE	5.02198	3.01555	1	6.01463	9.0283	8.01866	15.0461	8.03397	7.02674	3.00749	1	8.0225	14.0534	21.0818	5.02024	8.03011	1	6.01463	9.0283	8.01866	15.0461
accord2	FALSE	FALSE	FALSE	TRUE	2.89031	4.02447	2.89031	3	8.93701	87.1515	65.074	11.2419	9.22718	18.0608	3.89031	4.89031	22.4616	16.0839	7.71605	8.22469	2.89031	3	8.93701	87.1515	65.074
aurora	FALSE	FALSE	FALSE	TRUE	1	1	1	2	4	6.10038	19	1	1	1	1	1	2.15997	3	1	1	1	2	4	6.10038	19
Doc2-element	FALSE	FALSE	FALSE	TRUE	3.06425	1	1	1	1	23.4206	22.9227	5.51533	1	2.20466	1	1	8.94307	8.71363	1	1	1	1	1	23.4206	22.9227
Doc3-element	FALSE	FALSE	FALSE	TRUE	1	1	1	5	1	31.6742	17.3868	6	2.07099	2	4.22175	5	12.9998	7.45747	3.05514	2	1	5	1	31.6742	17.3868
FB	FALSE	FALSE	FALSE	TRUE	34.1227	51.6198	26.8858	56.7229	111.056	197.833	327.977	225.997	235.616	530.99	29.0391	213.782	188.187	247.646	170.646	161.459	26.8858	56.7229	111.056	197.833	327.977
Fw2	FALSE	FALSE	FALSE	TRUE	2	1	2	1	4.25696	13.5139	19.0285	3	5.23265	2	3	2	7	3.92564	3	3	2	1	4.25696	13.5139	19.0285
Fw3	FALSE	FALSE	FALSE	TRUE	1	1	1	1	1	8	5	1	1	1	1	1	1	1	1	2	1	1	1	8	5
G	FALSE	FALSE	FALSE	TRUE	1	3.19102	1	8.63769	2.56184	30.9377	35.3197	2.53818	7.33116	4.55417	1	3	4	7.63879	3	5.68922	1	8.63769	2.56184	30.9377	35.3197
G5	FALSE	FALSE	FALSE	TRUE	2	1	1	1	10.1709	19.2535	26.6075	4	5.01891	2	1	2	14.0755	5	4	5	1	1	10.1709	19.2535	26.6075
gypsy9	FALSE	FALSE	FALSE	TRUE	1	1	1	1	2.17317	7.0924	8.24811	4	2.31578	1	1	1	5	7.9516	3	4	1	1	2.17317	7.0924	8.24811
Helena	FALSE	FALSE	FALSE	TRUE	1	1	2	1	9	10	17	5	5	19	1	12	6	11	8	5	2	1	9	10	17
invader6	FALSE	FALSE	FALSE	TRUE	2	2	1	4	19.4616	81	180.229	5.8974	7.69061	8.36392	6	10.1706	22	44.7151	5.11205	1	1	4	19.4616	81	180.229
Ivk	FALSE	FALSE	FALSE	TRUE	3	1	3.1988	20.2692	4.99999	103.862	66.176	12.0258	21.6852	12.2275	2.00431	6.90478	11.5725	18.0147	4	7.82333	3.1988	20.2692	4.99999	103.862	66.176
Juan	FALSE	FALSE	FALSE	TRUE	2	3	6	7	4	15	16	9	9	19	2	7.00001	9	4	5	3	6	7	4	15	16
mariner2	FALSE	FALSE	FALSE	TRUE	1	1	1	1	2	8	16	1	3	3	1	4	6	14	1	4	1	1	2	8	16
McClintock	FALSE	FALSE	FALSE	TRUE	12	7	2	3	1	74.7349	9.69858	27	14	16	5	2.04457	66.0021	6.18826	28	17	2	3	1	74.7349	9.69858
Porto1	FALSE	FALSE	FALSE	TRUE	2	3	1	1	1	13	5	4	6	5	4	1	12	1	6	5	1	1	1	13	5
Rt1c	FALSE	FALSE	FALSE	TRUE	3	2	2	1	3	27.1506	31.2999	3	5	8	1	7	8	15	6	7	2	1	3	27.1506	31.2999
Tc3	FALSE	FALSE	FALSE	TRUE	1	1	1	1	5	29	68	1	2	3	1	2	12	21	1	2	1	1	5	29	68
transib2	FALSE	FALSE	FALSE	TRUE	3	1	1	4	8.22186	26.5467	15.6419	10	8	18.5658	6	3.87281	15.674	8.34276	8	10	1	4	8.22186	26.5467	15.6419
transib3	FALSE	FALSE	FALSE	TRUE	2.33603	5.12327	3.65779	1	5.79709	97.9154	49.3046	22.1723	44.4806	21.2089	4.0109	5.03886	12.6726	36.8321	19.854	10.5224	3.65779	1	5.79709	97.9154	49.3046
